# Simplitigs as an efficient and scalable representation of de Bruijn graphs

**DOI:** 10.1101/2020.01.12.903443

**Authors:** Karel Břinda, Michael Baym, Gregory Kucherov

**Author notes:** These authors contributed equally to this work (Michael Baym, Gregory Kucherov).

## Abstract

De Bruijn graphs play an essential role in computational biology. However, despite their widespread use, they lack a universal scalable representation suitable for different types of genomic data sets. Here, we introduce simplitigs as a compact, efficient and scalable representation and present a fast algorithm for their computation. On examples of several model organisms and two bacterial pan-genomes, we show that, compared to the best existing representation, simplitigs provide a substantial improvement in the cumulative sequence length and their number, especially for graphs with many branching nodes. We demonstrate that this improvement is amplified with more data available. Combined with the commonly used Burrows-Wheeler Transform index of genomic sequences, simplitigs substantially reduce both memory and index loading and query times, as illustrated with large-scale examples of GenBank bacterial pan-genomes.
