## Additional File 1 for "Simplitigs as an efficient and scalable representation of de Bruijn graphs"

### Sheet: a) S. pneumoniae
Streptococcus pneumoniae
Genome length: 2.22 Mbp
	k	unitigs NS	unitigs CL	unitigs #kmers	simplitigs NS	simplitigs CL	simplitigs #kmers
1	11	905228	10056493	1004213	90190	1906113	1004213
2	12	1051093	13147899	1585876	127854	2992270	1585876
3	13	675054	10018608	1917960	86476	2955672	1917960
4	14	292122	5849671	2052085	38420	2551545	2052085
5	15	104406	3559835	2098151	14531	2301585	2098151
6	16	37174	2671680	2114070	5972	2203650	2114070
7	17	15621	2370385	2120449	3197	2171601	2120449
8	18	8749	2272639	2123906	2154	2160524	2123906
9	19	6542	2244116	2126360	1907	2160686	2126360
10	20	5712	2236999	2128471	1764	2161987	2128471
11	21	5186	2234115	2130395	1576	2161915	2130395
12	22	4944	2236022	2132198	1569	2165147	2132198
13	23	4735	2238076	2133906	1530	2167566	2133906
14	24	4454	2237999	2135557	1361	2166860	2135557
15	25	4297	2240227	2137099	1376	2170123	2137099
16	26	4191	2243374	2138599	1354	2172449	2138599
17	27	3966	2243156	2140040	1230	2172020	2140040
18	28	3832	2244875	2141411	1225	2174486	2141411
19	29	3714	2246726	2142734	1197	2176250	2142734
20	30	3536	2246564	2144020	1095	2175775	2144020
21	31	3353	2245805	2145215	1076	2177495	2145215
22	32	3280	2248058	2146378	1066	2179424	2146378

### Sheet: b) E. coli
Escherichia coli
Genome length: 4.64 Mbp
	k	unitigs NS	unitigs CL	unitigs #kmers	simplitigs NS	simplitigs CL	simplitigs #kmers
1	11	1417218	15634349	1462169	105449	2516659	1462169
2	12	2329805	28476077	2848222	266669	5781581	2848222
3	13	1948608	27236046	3852750	245201	6795162	3852750
4	14	958445	16763543	4303758	122591	5897441	4303758
5	15	352948	9403501	4462229	45975	5105879	4462229
6	16	116485	6260605	4513330	16005	4753405	4513330
7	17	39477	5161789	4530157	6295	4630877	4530157
8	18	15831	4805898	4536771	3025	4588196	4536771
9	19	8162	4686937	4540021	1976	4575589	4540021
10	20	5592	4648438	4542190	1563	4571887	4542190
11	21	4463	4633151	4543891	1311	4570111	4543891
12	22	3855	4626298	4545343	1191	4570354	4545343
13	23	3501	4623654	4546632	1118	4571228	4546632
14	24	3221	4621912	4547829	1026	4571427	4547829
15	25	2949	4619686	4548910	962	4571998	4548910
16	26	2783	4619503	4549928	916	4572828	4549928
17	27	2629	4619234	4550880	879	4573734	4550880
18	28	2494	4619118	4551780	846	4574622	4551780
19	29	2397	4619763	4552647	806	4575215	4552647
20	30	2281	4619626	4553477	752	4575285	4553477
21	31	2169	4619339	4554269	714	4575689	4554269
22	32	2092	4619880	4555028	700	4576728	4555028

### Sheet: c) S. cerevisiae
Saccharomyces cerevisiae
Genome length: 12.2 Mbp
	k	unitigs NS	unitigs CL	unitigs #kmers	simplitigs NS	simplitigs CL	simplitigs #kmers
1	11	1855608	20421611	1865531	71922	2584751	1865531
2	12	4444185	53660911	4774876	396098	9131954	4774876
3	13	5744811	76981367	8043635	667417	16052639	8043635
4	14	4057323	62841068	10095869	502970	16634479	10095869
5	15	1871286	37174118	10976114	236592	14288402	10976114
6	16	702192	21827666	11294786	93184	12692546	11294786
7	17	259199	15556709	11409525	38432	12024437	11409525
8	18	108345	13298516	11456651	18426	11769893	11456651
9	19	55489	12478531	11479729	11794	11692021	11479729
10	20	36449	12186889	11494358	9049	11666289	11494358
11	21	27691	12059048	11505228	7257	11650368	11505228
12	22	23014	11997307	11514013	6528	11651101	11514013
13	23	20422	11970885	11521601	6054	11654789	11521601
14	24	18475	11953445	11528520	5401	11652743	11528520
15	25	16916	11940665	11534681	5185	11659121	11534681
16	26	15881	11937466	11540441	4920	11663441	11540441
17	27	14805	11930765	11545835	4492	11662627	11545835
18	28	13802	11923424	11550770	4370	11668760	11550770
19	29	13209	11925308	11555456	4195	11672916	11555456
20	30	12542	11923650	11559932	3930	11673902	11559932
21	31	11843	11919386	11564096	3815	11678546	11564096
22	32	11447	11922976	11568119	3699	11682788	11568119

### Sheet: d) C. elegans
Caenorhabditis elegans
Genome length: 100 Mbp
	k	unitigs NS	unitigs CL	unitigs #kmers	simplitigs NS	simplitigs CL	simplitigs #kmers
1	11	2093313	23026444	2093314	10972	2203034	2093314
2	12	7799430	93608189	7814459	228216	10324835	7814459
3	13	20892324	272594065	21886177	1630533	41452573	21886177
4	14	33355505	475629563	42007998	3613645	88985383	42007998
5	15	33662075	531868592	60599542	4138286	118535546	60599542
6	16	25165744	451171535	73685375	3355357	124015730	73685375
7	17	16015372	337920297	81674345	2291527	118338777	81674345
8	18	9497919	247731318	86266695	1454944	111000743	86266695
9	19	5516407	188147080	88851754	917689	105370156	88851754
10	20	3258200	152235788	90329988	599695	101724193	90329988
11	21	2033361	131889636	91222416	416107	99544556	91222416
12	22	1375796	120698085	91806369	314252	98405661	91806369
13	23	1022799	114729514	92227936	254585	97828806	92227936
14	24	822665	111481684	92560389	216992	97551205	92560389
15	25	699889	109635739	92838403	192690	97462963	92838403
16	26	619919	108580013	93082038	174901	97454563	93082038
17	27	560026	107861017	93300341	160021	97460887	93300341
18	28	513390	107360156	93498626	149481	97534613	93498626
19	29	475321	106989911	93680923	139789	97595015	93680923
20	30	442414	106680036	93850030	130464	97633486	93850030
21	31	413113	106400287	94006897	122760	97689697	94006897
22	32	388630	106201171	94153641	116454	97763715	94153641

### Sheet: e) B. mori
Bombyx mori
Genome length: 482 Mbp
	k	unitigs NS	unitigs CL	unitigs #kmers	simplitigs NS	simplitigs CL	simplitigs #kmers
1	11	2097152	23068672	2097152	8529	2182442	2097152
2	12	8387133	100645597	8387134	35741	8780285	8387134
3	13	31789226	413280259	31809547	858554	42112195	31809547
4	14	83456027	1172224951	87296600	7030857	178697741	87296600
5	15	119798644	1834891641	157710625	13399736	345306929	157710625
6	16	108142104	1838212160	216080600	13589624	419924960	216080600
7	17	74797263	1450874134	254117926	10279258	418586054	254117926
8	18	45219326	1044832292	276103750	6856280	392660510	276103750
9	19	26470773	764987612	288513698	4548269	370382540	288513698
10	20	16502290	609575373	296031863	3261778	358005645	296031863
11	21	11623575	533680498	301208998	2599516	353199318	301208998
12	22	9264898	499829933	305267075	2260403	352735538	305267075
13	23	8058340	486036382	308752902	2071812	354332766	308752902
14	24	7369930	481420739	311912349	1953286	356837927	311912349
15	25	6921158	480964433	314856641	1869650	359728241	314856641
16	26	6590855	482413493	317642118	1803992	362741918	317642118
17	27	6320035	484618969	320298059	1746013	365694397	320298059
18	28	6087053	487192993	322842562	1694775	368601487	322842562
19	29	5874883	489782501	325285777	1646147	371377893	325285777
20	30	5678452	492312168	327637060	1598416	373991124	327637060
21	31	5497454	494826134	329902514	1556317	376592024	329902514
22	32	5325071	497164896	332087695	1514811	379046836	332087695

### Sheet: f) H. sapiens
Homo sapiens
Genome length: 3.21 Gbp
	k	unitigs NS	unitigs CL	unitigs #kmers	simplitigs NS	simplitigs CL	simplitigs #kmers
1	11	2097100	23068100	2097100	8158	2178680	2097100
2	12	8368214	100418803	8368449	42015	8830614	8368449
3	13	32326632	420300184	32380600	425922	37491664	32380600
4	14	112349310	1574365620	113824590	3906935	164614745	113824590
5	15	317324119	4776721841	334184175	18576178	594250667	334184175
6	16	707340603	11409796444	799687399	63357948	1750056619	799687399
7	17	1022259134	17749707404	1393561260	120696452	3324704492	1393561260
8	18	848899140	16265311409	1834026029	110470049	3712016862	1834026029
9	19	492308656	10934420525	2072864717	69428997	3322586663	2072864717
10	20	254973414	7036593405	2192098539	40438649	2960432870	2192098539
11	21	142225231	5101756389	2257251769	26093586	2779123489	2257251769
12	22	94211512	4278303848	2299862096	19681794	2713179770	2299862096
13	23	73311662	3945580151	2332723587	16633874	2698668815	2332723587
14	24	63029244	3810453135	2360780523	14957580	2704804863	2360780523
15	25	56937209	3752420428	2385927412	13918910	2719981252	2385927412
16	26	52613564	3724370582	2409031482	13079178	2736010932	2409031482
17	27	49161459	3708693006	2430495072	12373084	2752195256	2430495072
18	28	46223450	3698591076	2450557926	11780504	2768631534	2450557926
19	29	43642091	3691380860	2469402312	11234073	2783956356	2469402312
20	30	41332387	3685817269	2487178046	10711224	2797803542	2487178046
21	31	39223550	3680692060	2503985560	10210401	2810297590	2503985560
22	32	37326926	3677063566	2519928860	9750528	2822195228	2519928860
