## Additional File 2 for "Simplitigs as an efficient and scalable representation of de Bruijn graphs"

### Sheet: a) Performance
Performance comparison
Memory and CPU performance comparison of ProphAsm vs. BCALM 2.
	Species	Representation	Threads	k	CPU [mins]	Memory [MB]	Hostname
1	S. pneumoniae	unitigs	1	11	1.2935	1110	compute-e-16-240.o2.rc.hms.harvard.edu
2	S. pneumoniae	unitigs	1	12	1.472	1118.51	compute-e-16-241.o2.rc.hms.harvard.edu
3	S. pneumoniae	unitigs	1	13	1.5675	1095.94	compute-f-17-13.o2.rc.hms.harvard.edu
4	S. pneumoniae	unitigs	1	14	1.161	1119.12	compute-e-16-189.o2.rc.hms.harvard.edu
5	S. pneumoniae	unitigs	1	15	1.03317	894.068	compute-e-16-241.o2.rc.hms.harvard.edu
6	S. pneumoniae	unitigs	1	16	1.093	596.556	compute-e-16-182.o2.rc.hms.harvard.edu
7	S. pneumoniae	unitigs	1	17	0.922167	486.912	compute-e-16-188.o2.rc.hms.harvard.edu
8	S. pneumoniae	unitigs	1	18	0.981333	412.08	compute-f-17-12.o2.rc.hms.harvard.edu
9	S. pneumoniae	unitigs	1	19	0.984167	412.112	compute-e-16-182.o2.rc.hms.harvard.edu
10	S. pneumoniae	unitigs	1	20	0.955333	393.204	compute-e-16-239.o2.rc.hms.harvard.edu
11	S. pneumoniae	unitigs	1	21	0.896833	377.196	compute-e-16-188.o2.rc.hms.harvard.edu
12	S. pneumoniae	unitigs	1	22	0.88	370.524	compute-e-16-188.o2.rc.hms.harvard.edu
13	S. pneumoniae	unitigs	1	23	0.970667	349.08	compute-e-16-238.o2.rc.hms.harvard.edu
14	S. pneumoniae	unitigs	1	24	0.928	332.62	compute-e-16-241.o2.rc.hms.harvard.edu
15	S. pneumoniae	unitigs	1	25	0.923167	315.664	compute-e-16-183.o2.rc.hms.harvard.edu
16	S. pneumoniae	unitigs	1	26	0.877333	315.816	compute-e-16-188.o2.rc.hms.harvard.edu
17	S. pneumoniae	unitigs	1	27	0.896	298.444	compute-e-16-241.o2.rc.hms.harvard.edu
18	S. pneumoniae	unitigs	1	28	0.926833	293.144	compute-e-16-239.o2.rc.hms.harvard.edu
19	S. pneumoniae	unitigs	1	29	1.10083	300.604	compute-f-17-11.o2.rc.hms.harvard.edu
20	S. pneumoniae	unitigs	1	30	0.941167	289.936	compute-e-16-187.o2.rc.hms.harvard.edu
21	S. pneumoniae	unitigs	1	31	0.838167	266.928	compute-e-16-188.o2.rc.hms.harvard.edu
22	S. pneumoniae	unitigs	1	32	1.7725	308.992	compute-e-16-186.o2.rc.hms.harvard.edu
23	S. pneumoniae	unitigs	4	11	0.976	1081.01	compute-a-16-136.o2.rc.hms.harvard.edu
24	S. pneumoniae	unitigs	4	12	0.992333	1129.57	compute-a-16-155.o2.rc.hms.harvard.edu
25	S. pneumoniae	unitigs	4	13	0.839333	645.796	compute-f-17-12.o2.rc.hms.harvard.edu
26	S. pneumoniae	unitigs	4	14	0.631	1139.72	compute-a-16-87.o2.rc.hms.harvard.edu
27	S. pneumoniae	unitigs	4	15	0.577167	913.704	compute-a-16-108.o2.rc.hms.harvard.edu
28	S. pneumoniae	unitigs	4	16	0.580167	227.964	compute-a-16-132.o2.rc.hms.harvard.edu
29	S. pneumoniae	unitigs	4	17	0.574167	539.616	compute-e-16-187.o2.rc.hms.harvard.edu
30	S. pneumoniae	unitigs	4	18	0.449167	466.268	compute-e-16-189.o2.rc.hms.harvard.edu
31	S. pneumoniae	unitigs	4	19	0.460833	501.864	compute-a-16-59.o2.rc.hms.harvard.edu
32	S. pneumoniae	unitigs	4	20	0.504833	407.328	compute-a-17-121.o2.rc.hms.harvard.edu
33	S. pneumoniae	unitigs	4	21	0.437167	378.752	compute-e-16-238.o2.rc.hms.harvard.edu
34	S. pneumoniae	unitigs	4	22	0.428333	371.892	compute-e-16-180.o2.rc.hms.harvard.edu
35	S. pneumoniae	unitigs	4	23	0.662167	184.836	compute-e-16-192.o2.rc.hms.harvard.edu
36	S. pneumoniae	unitigs	4	24	0.409667	353.888	compute-e-16-191.o2.rc.hms.harvard.edu
37	S. pneumoniae	unitigs	4	25	0.503	378.084	compute-e-16-185.o2.rc.hms.harvard.edu
38	S. pneumoniae	unitigs	4	26	0.422167	340.3	compute-e-16-191.o2.rc.hms.harvard.edu
39	S. pneumoniae	unitigs	4	27	0.390833	371.548	compute-f-17-14.o2.rc.hms.harvard.edu
40	S. pneumoniae	unitigs	4	28	0.475833	340.076	compute-a-16-136.o2.rc.hms.harvard.edu
41	S. pneumoniae	unitigs	4	29	0.4135	367.28	compute-f-17-14.o2.rc.hms.harvard.edu
42	S. pneumoniae	unitigs	4	30	0.401833	345.652	compute-e-16-189.o2.rc.hms.harvard.edu
43	S. pneumoniae	unitigs	4	31	0.427333	330.376	compute-e-16-186.o2.rc.hms.harvard.edu
44	S. pneumoniae	unitigs	4	32	0.605	317.928	compute-a-16-134.o2.rc.hms.harvard.edu
45	S. pneumoniae	simplitigs	1	11	0.0258333	63.388	compute-e-16-239.o2.rc.hms.harvard.edu
46	S. pneumoniae	simplitigs	1	12	0.0605	91.624	compute-a-16-163.o2.rc.hms.harvard.edu
47	S. pneumoniae	simplitigs	1	13	0.0425	101.516	compute-e-16-239.o2.rc.hms.harvard.edu
48	S. pneumoniae	simplitigs	1	14	0.0391667	105.992	compute-e-16-188.o2.rc.hms.harvard.edu
49	S. pneumoniae	simplitigs	1	15	0.0406667	106.848	compute-f-17-12.o2.rc.hms.harvard.edu
50	S. pneumoniae	simplitigs	1	16	0.0396667	106.592	compute-e-16-184.o2.rc.hms.harvard.edu
51	S. pneumoniae	simplitigs	1	17	0.0503333	106.44	compute-e-16-242.o2.rc.hms.harvard.edu
52	S. pneumoniae	simplitigs	1	18	0.0398333	107.804	compute-e-16-191.o2.rc.hms.harvard.edu
53	S. pneumoniae	simplitigs	1	19	0.0371667	108.192	compute-e-16-187.o2.rc.hms.harvard.edu
54	S. pneumoniae	simplitigs	1	20	0.0356667	108.38	compute-e-16-243.o2.rc.hms.harvard.edu
55	S. pneumoniae	simplitigs	1	21	0.0591667	106.732	compute-f-17-11.o2.rc.hms.harvard.edu
56	S. pneumoniae	simplitigs	1	22	0.0398333	108.54	compute-f-17-12.o2.rc.hms.harvard.edu
57	S. pneumoniae	simplitigs	1	23	0.044	107.42	compute-f-17-16.o2.rc.hms.harvard.edu
58	S. pneumoniae	simplitigs	1	24	0.0415	108.664	compute-f-17-14.o2.rc.hms.harvard.edu
59	S. pneumoniae	simplitigs	1	25	0.0463333	106.84	compute-e-16-243.o2.rc.hms.harvard.edu
60	S. pneumoniae	simplitigs	1	26	0.033	108.664	compute-e-16-187.o2.rc.hms.harvard.edu
61	S. pneumoniae	simplitigs	1	27	0.0465	107.036	compute-f-17-11.o2.rc.hms.harvard.edu
62	S. pneumoniae	simplitigs	1	28	0.0475	107.08	compute-f-17-11.o2.rc.hms.harvard.edu
63	S. pneumoniae	simplitigs	1	29	0.0465	109.016	compute-e-16-182.o2.rc.hms.harvard.edu
64	S. pneumoniae	simplitigs	1	30	0.054	107.872	compute-e-16-189.o2.rc.hms.harvard.edu
65	S. pneumoniae	simplitigs	1	31	0.0453333	124.54	compute-e-16-243.o2.rc.hms.harvard.edu
66	S. pneumoniae	simplitigs	1	32	0.0493333	125.592	compute-f-17-14.o2.rc.hms.harvard.edu
67	E. coli	unitigs	1	11	1.84	1140.49	compute-e-16-185.o2.rc.hms.harvard.edu
68	E. coli	unitigs	1	12	2.817	1110.79	compute-e-16-189.o2.rc.hms.harvard.edu
69	E. coli	unitigs	1	13	2.96317	1102.32	compute-e-16-180.o2.rc.hms.harvard.edu
70	E. coli	unitigs	1	14	2.71633	1115.81	compute-e-16-186.o2.rc.hms.harvard.edu
71	E. coli	unitigs	1	15	2.2425	1099.88	compute-e-16-187.o2.rc.hms.harvard.edu
72	E. coli	unitigs	1	16	2.10417	1094.8	compute-e-16-240.o2.rc.hms.harvard.edu
73	E. coli	unitigs	1	17	2.10067	1088.87	compute-e-16-238.o2.rc.hms.harvard.edu
74	E. coli	unitigs	1	18	1.94817	1055.6	compute-e-16-238.o2.rc.hms.harvard.edu
75	E. coli	unitigs	1	19	2.01067	875.176	compute-f-17-16.o2.rc.hms.harvard.edu
76	E. coli	unitigs	1	20	1.94367	783.7	compute-e-16-239.o2.rc.hms.harvard.edu
77	E. coli	unitigs	1	21	1.70217	596.836	compute-e-16-182.o2.rc.hms.harvard.edu
78	E. coli	unitigs	1	22	2.14717	581.348	compute-f-17-15.o2.rc.hms.harvard.edu
79	E. coli	unitigs	1	23	1.8835	538.324	compute-e-16-184.o2.rc.hms.harvard.edu
80	E. coli	unitigs	1	24	1.86583	519.524	compute-e-16-239.o2.rc.hms.harvard.edu
81	E. coli	unitigs	1	25	1.92033	534.632	compute-e-16-193.o2.rc.hms.harvard.edu
82	E. coli	unitigs	1	26	1.88583	528.576	compute-e-16-182.o2.rc.hms.harvard.edu
83	E. coli	unitigs	1	27	2.02133	485.684	compute-a-17-59.o2.rc.hms.harvard.edu
84	E. coli	unitigs	1	28	1.8915	484.564	compute-e-16-181.o2.rc.hms.harvard.edu
85	E. coli	unitigs	1	29	1.907	449.416	compute-e-16-240.o2.rc.hms.harvard.edu
86	E. coli	unitigs	1	30	1.842	474.78	compute-e-16-180.o2.rc.hms.harvard.edu
87	E. coli	unitigs	1	31	1.6915	456.432	compute-e-16-188.o2.rc.hms.harvard.edu
88	E. coli	unitigs	1	32	3.40517	456.972	compute-e-16-184.o2.rc.hms.harvard.edu
89	E. coli	unitigs	4	11	1.58517	243.836	compute-e-16-182.o2.rc.hms.harvard.edu
90	E. coli	unitigs	4	12	1.889	1145.43	compute-e-16-184.o2.rc.hms.harvard.edu
91	E. coli	unitigs	4	13	1.89683	1132.23	compute-f-17-15.o2.rc.hms.harvard.edu
92	E. coli	unitigs	4	14	1.20083	1152.68	compute-e-16-182.o2.rc.hms.harvard.edu
93	E. coli	unitigs	4	15	0.953	1144.66	compute-e-16-182.o2.rc.hms.harvard.edu
94	E. coli	unitigs	4	16	0.944667	1156.32	compute-a-16-134.o2.rc.hms.harvard.edu
95	E. coli	unitigs	4	17	1.352	233.88	compute-e-16-190.o2.rc.hms.harvard.edu
96	E. coli	unitigs	4	18	0.849333	1107.18	compute-f-17-14.o2.rc.hms.harvard.edu
97	E. coli	unitigs	4	19	0.767667	1005.98	compute-f-17-16.o2.rc.hms.harvard.edu
98	E. coli	unitigs	4	20	0.787667	796.68	compute-e-16-241.o2.rc.hms.harvard.edu
99	E. coli	unitigs	4	21	0.701833	736.052	compute-e-16-188.o2.rc.hms.harvard.edu
100	E. coli	unitigs	4	22	0.726	619.596	compute-f-17-16.o2.rc.hms.harvard.edu
101	E. coli	unitigs	4	23	0.702	579.84	compute-e-16-189.o2.rc.hms.harvard.edu
102	E. coli	unitigs	4	24	1.2405	243.004	compute-e-16-182.o2.rc.hms.harvard.edu
103	E. coli	unitigs	4	25	0.941333	559.828	compute-e-16-187.o2.rc.hms.harvard.edu
104	E. coli	unitigs	4	26	1.032	226.172	compute-e-16-190.o2.rc.hms.harvard.edu
105	E. coli	unitigs	4	27	0.770833	539.392	compute-e-16-187.o2.rc.hms.harvard.edu
106	E. coli	unitigs	4	28	0.810167	469.436	compute-a-17-121.o2.rc.hms.harvard.edu
107	E. coli	unitigs	4	29	0.741333	339.004	compute-a-16-132.o2.rc.hms.harvard.edu
108	E. coli	unitigs	4	30	0.776833	478.512	compute-a-16-59.o2.rc.hms.harvard.edu
109	E. coli	unitigs	4	31	0.74	496.02	compute-e-16-180.o2.rc.hms.harvard.edu
110	E. coli	unitigs	4	32	1.14717	480.94	compute-e-16-187.o2.rc.hms.harvard.edu
111	E. coli	simplitigs	1	11	0.0436667	87.08	compute-e-16-180.o2.rc.hms.harvard.edu
112	E. coli	simplitigs	1	12	0.0738333	148.372	compute-e-16-181.o2.rc.hms.harvard.edu
113	E. coli	simplitigs	1	13	0.105	179.764	compute-a-17-138.o2.rc.hms.harvard.edu
114	E. coli	simplitigs	1	14	0.088	193.848	compute-f-17-15.o2.rc.hms.harvard.edu
115	E. coli	simplitigs	1	15	0.103167	247.168	compute-e-16-185.o2.rc.hms.harvard.edu
116	E. coli	simplitigs	1	16	0.105167	247.056	compute-e-16-185.o2.rc.hms.harvard.edu
117	E. coli	simplitigs	1	17	0.0933333	245.448	compute-a-16-111.o2.rc.hms.harvard.edu
118	E. coli	simplitigs	1	18	0.0985	245.352	compute-e-16-188.o2.rc.hms.harvard.edu
119	E. coli	simplitigs	1	19	0.095	245.448	compute-a-17-68.o2.rc.hms.harvard.edu
120	E. coli	simplitigs	1	20	0.094	247.18	compute-e-16-185.o2.rc.hms.harvard.edu
121	E. coli	simplitigs	1	21	0.108667	245.28	compute-e-16-184.o2.rc.hms.harvard.edu
122	E. coli	simplitigs	1	22	0.0923333	247.292	compute-e-16-193.o2.rc.hms.harvard.edu
123	E. coli	simplitigs	1	23	0.0846667	245.448	compute-e-16-180.o2.rc.hms.harvard.edu
124	E. coli	simplitigs	1	24	0.0873333	245.448	compute-f-17-13.o2.rc.hms.harvard.edu
125	E. coli	simplitigs	1	25	0.1095	245.436	compute-e-16-180.o2.rc.hms.harvard.edu
126	E. coli	simplitigs	1	26	0.1015	245.448	compute-f-17-12.o2.rc.hms.harvard.edu
127	E. coli	simplitigs	1	27	0.1015	245.256	compute-e-16-242.o2.rc.hms.harvard.edu
128	E. coli	simplitigs	1	28	0.122333	245.384	compute-e-16-186.o2.rc.hms.harvard.edu
129	E. coli	simplitigs	1	29	0.101667	246.916	compute-e-16-193.o2.rc.hms.harvard.edu
130	E. coli	simplitigs	1	30	0.107667	245.388	compute-a-17-68.o2.rc.hms.harvard.edu
131	E. coli	simplitigs	1	31	0.103833	245.448	compute-f-17-12.o2.rc.hms.harvard.edu
132	E. coli	simplitigs	1	32	0.100833	245.448	compute-e-16-241.o2.rc.hms.harvard.edu
133	S. cerevisiae	unitigs	1	11	2.53717	1104.13	compute-f-17-16.o2.rc.hms.harvard.edu
134	S. cerevisiae	unitigs	1	12	4.49767	1143.71	compute-e-16-190.o2.rc.hms.harvard.edu
135	S. cerevisiae	unitigs	1	13	6.642	1130.51	compute-e-16-182.o2.rc.hms.harvard.edu
136	S. cerevisiae	unitigs	1	14	5.89333	1144.5	compute-e-16-188.o2.rc.hms.harvard.edu
137	S. cerevisiae	unitigs	1	15	5.12683	1117.24	compute-e-16-188.o2.rc.hms.harvard.edu
138	S. cerevisiae	unitigs	1	16	5.0415	1124.56	compute-e-16-186.o2.rc.hms.harvard.edu
139	S. cerevisiae	unitigs	1	17	4.6505	1150.36	compute-e-16-183.o2.rc.hms.harvard.edu
140	S. cerevisiae	unitigs	1	18	4.38233	1148.89	compute-e-16-181.o2.rc.hms.harvard.edu
141	S. cerevisiae	unitigs	1	19	4.15083	1107	compute-e-16-188.o2.rc.hms.harvard.edu
142	S. cerevisiae	unitigs	1	20	4.51333	1110.17	compute-f-17-14.o2.rc.hms.harvard.edu
143	S. cerevisiae	unitigs	1	21	4.35383	1082.4	compute-e-16-183.o2.rc.hms.harvard.edu
144	S. cerevisiae	unitigs	1	22	3.815	1059.29	compute-e-16-188.o2.rc.hms.harvard.edu
145	S. cerevisiae	unitigs	1	23	4.2785	1002.58	compute-e-16-241.o2.rc.hms.harvard.edu
146	S. cerevisiae	unitigs	1	24	4.39433	989.556	compute-e-16-238.o2.rc.hms.harvard.edu
147	S. cerevisiae	unitigs	1	25	4.79933	813.272	compute-e-16-186.o2.rc.hms.harvard.edu
148	S. cerevisiae	unitigs	1	26	4.22867	902.332	compute-e-16-241.o2.rc.hms.harvard.edu
149	S. cerevisiae	unitigs	1	27	4.294	831.02	compute-e-16-241.o2.rc.hms.harvard.edu
150	S. cerevisiae	unitigs	1	28	3.96467	813.868	compute-e-16-190.o2.rc.hms.harvard.edu
151	S. cerevisiae	unitigs	1	29	4.29533	814.028	compute-e-16-183.o2.rc.hms.harvard.edu
152	S. cerevisiae	unitigs	1	30	4.0415	814.264	compute-e-16-188.o2.rc.hms.harvard.edu
153	S. cerevisiae	unitigs	1	31	4.08833	814.268	compute-e-16-188.o2.rc.hms.harvard.edu
154	S. cerevisiae	unitigs	1	32	8.00233	990.464	compute-e-16-241.o2.rc.hms.harvard.edu
155	S. cerevisiae	unitigs	4	11	1.56417	1164.74	compute-e-16-241.o2.rc.hms.harvard.edu
156	S. cerevisiae	unitigs	4	12	3.38333	1134.4	compute-a-16-50.o2.rc.hms.harvard.edu
157	S. cerevisiae	unitigs	4	13	4.41733	1182.78	compute-f-17-16.o2.rc.hms.harvard.edu
158	S. cerevisiae	unitigs	4	14	3.41017	1155.84	compute-e-16-184.o2.rc.hms.harvard.edu
159	S. cerevisiae	unitigs	4	15	2.26117	1167.21	compute-e-16-190.o2.rc.hms.harvard.edu
160	S. cerevisiae	unitigs	4	16	1.98317	1148.67	compute-e-16-180.o2.rc.hms.harvard.edu
161	S. cerevisiae	unitigs	4	17	1.84933	1130.51	compute-a-17-87.o2.rc.hms.harvard.edu
162	S. cerevisiae	unitigs	4	18	1.61417	1131.86	compute-e-16-189.o2.rc.hms.harvard.edu
163	S. cerevisiae	unitigs	4	19	1.54217	1127.5	compute-e-16-192.o2.rc.hms.harvard.edu
164	S. cerevisiae	unitigs	4	20	1.51083	1134.39	compute-e-16-238.o2.rc.hms.harvard.edu
165	S. cerevisiae	unitigs	4	21	1.56467	1143.19	compute-e-16-186.o2.rc.hms.harvard.edu
166	S. cerevisiae	unitigs	4	22	1.70283	1077.59	compute-a-16-99.o2.rc.hms.harvard.edu
167	S. cerevisiae	unitigs	4	23	1.8085	1047.47	compute-a-17-85.o2.rc.hms.harvard.edu
168	S. cerevisiae	unitigs	4	24	1.80317	330.432	compute-e-16-192.o2.rc.hms.harvard.edu
169	S. cerevisiae	unitigs	4	25	1.4115	986.752	compute-e-16-188.o2.rc.hms.harvard.edu
170	S. cerevisiae	unitigs	4	26	1.51717	909.28	compute-a-16-87.o2.rc.hms.harvard.edu
171	S. cerevisiae	unitigs	4	27	1.51	875.184	compute-a-16-155.o2.rc.hms.harvard.edu
172	S. cerevisiae	unitigs	4	28	1.45167	860.184	compute-e-16-240.o2.rc.hms.harvard.edu
173	S. cerevisiae	unitigs	4	29	1.57067	853.912	compute-f-17-16.o2.rc.hms.harvard.edu
174	S. cerevisiae	unitigs	4	30	1.64233	740.268	compute-a-17-104.o2.rc.hms.harvard.edu
175	S. cerevisiae	unitigs	4	31	1.389	787.324	compute-e-16-192.o2.rc.hms.harvard.edu
176	S. cerevisiae	unitigs	4	32	2.92583	790.716	compute-e-16-187.o2.rc.hms.harvard.edu
177	S. cerevisiae	simplitigs	1	11	0.0635	99.316	compute-e-16-188.o2.rc.hms.harvard.edu
178	S. cerevisiae	simplitigs	1	12	0.134333	243.648	compute-a-16-66.o2.rc.hms.harvard.edu
179	S. cerevisiae	simplitigs	1	13	0.188667	345.796	compute-e-16-242.o2.rc.hms.harvard.edu
180	S. cerevisiae	simplitigs	1	14	0.199	488.992	compute-e-16-180.o2.rc.hms.harvard.edu
181	S. cerevisiae	simplitigs	1	15	0.282167	508.656	compute-a-17-76.o2.rc.hms.harvard.edu
182	S. cerevisiae	simplitigs	1	16	0.3005	518.612	compute-a-16-111.o2.rc.hms.harvard.edu
183	S. cerevisiae	simplitigs	1	17	0.299833	522.204	compute-e-16-185.o2.rc.hms.harvard.edu
184	S. cerevisiae	simplitigs	1	18	0.220833	523.676	compute-f-17-12.o2.rc.hms.harvard.edu
185	S. cerevisiae	simplitigs	1	19	0.251833	524.396	compute-e-16-193.o2.rc.hms.harvard.edu
186	S. cerevisiae	simplitigs	1	20	0.254833	524.848	compute-a-17-67.o2.rc.hms.harvard.edu
187	S. cerevisiae	simplitigs	1	21	0.268333	525.192	compute-e-16-239.o2.rc.hms.harvard.edu
188	S. cerevisiae	simplitigs	1	22	0.264333	525.464	compute-e-16-243.o2.rc.hms.harvard.edu
189	S. cerevisiae	simplitigs	1	23	0.242667	525.704	compute-e-16-193.o2.rc.hms.harvard.edu
190	S. cerevisiae	simplitigs	1	24	0.2865	525.92	compute-e-16-192.o2.rc.hms.harvard.edu
191	S. cerevisiae	simplitigs	1	25	0.284667	526.116	compute-e-16-184.o2.rc.hms.harvard.edu
192	S. cerevisiae	simplitigs	1	26	0.308167	526.292	compute-a-16-88.o2.rc.hms.harvard.edu
193	S. cerevisiae	simplitigs	1	27	0.2735	526.46	compute-e-16-192.o2.rc.hms.harvard.edu
194	S. cerevisiae	simplitigs	1	28	0.249333	526.616	compute-f-17-15.o2.rc.hms.harvard.edu
195	S. cerevisiae	simplitigs	1	29	0.4125	526.76	compute-a-16-136.o2.rc.hms.harvard.edu
196	S. cerevisiae	simplitigs	1	30	0.268333	526.9	compute-e-16-240.o2.rc.hms.harvard.edu
197	S. cerevisiae	simplitigs	1	31	0.316667	527.032	compute-e-16-242.o2.rc.hms.harvard.edu
198	S. cerevisiae	simplitigs	1	32	0.295333	527.156	compute-a-17-112.o2.rc.hms.harvard.edu
199	B. mori	unitigs	1	11	10.8995	3435.1	compute-a-16-105.o2.rc.hms.harvard.edu
200	B. mori	unitigs	1	12	16.8048	3144.98	compute-e-16-187.o2.rc.hms.harvard.edu
201	B. mori	unitigs	1	13	34.9348	2980.4	compute-e-16-188.o2.rc.hms.harvard.edu
202	B. mori	unitigs	1	14	85.3333	5526.74	compute-e-16-189.o2.rc.hms.harvard.edu
203	B. mori	unitigs	1	15	142.967	9934.68	compute-e-16-187.o2.rc.hms.harvard.edu
204	B. mori	unitigs	1	16	175.633	13588.4	compute-f-17-11.o2.rc.hms.harvard.edu
205	B. mori	unitigs	1	17	177.433	15962.7	compute-a-16-87.o2.rc.hms.harvard.edu
206	B. mori	unitigs	1	18	144.717	17338.6	compute-e-16-185.o2.rc.hms.harvard.edu
207	B. mori	unitigs	1	19	152.517	18114.1	compute-e-16-187.o2.rc.hms.harvard.edu
208	B. mori	unitigs	1	20	149.167	18584.4	compute-e-16-239.o2.rc.hms.harvard.edu
209	B. mori	unitigs	1	21	151.133	18907.9	compute-a-16-60.o2.rc.hms.harvard.edu
210	B. mori	unitigs	1	22	141.983	19161.3	compute-e-16-182.o2.rc.hms.harvard.edu
211	B. mori	unitigs	1	23	153.617	19379.9	compute-a-16-58.o2.rc.hms.harvard.edu
212	B. mori	unitigs	1	24	144.433	19578.2	compute-e-16-187.o2.rc.hms.harvard.edu
213	B. mori	unitigs	1	25	133.267	19761.8	compute-e-16-188.o2.rc.hms.harvard.edu
214	B. mori	unitigs	1	26	137.4	19936.1	compute-e-16-182.o2.rc.hms.harvard.edu
215	B. mori	unitigs	1	27	158.583	20102.2	compute-a-16-53.o2.rc.hms.harvard.edu
216	B. mori	unitigs	1	28	142.367	20260.4	compute-e-16-184.o2.rc.hms.harvard.edu
217	B. mori	unitigs	1	29	136.1	20414.3	compute-e-16-181.o2.rc.hms.harvard.edu
218	B. mori	unitigs	1	30	147.25	20560.8	compute-e-16-241.o2.rc.hms.harvard.edu
219	B. mori	unitigs	1	31	154.95	20701	compute-f-17-13.o2.rc.hms.harvard.edu
220	B. mori	unitigs	1	32	260.883	26034.9	compute-e-16-187.o2.rc.hms.harvard.edu
221	B. mori	unitigs	4	11	7.88817	3042.93	compute-a-16-118.o2.rc.hms.harvard.edu
222	B. mori	unitigs	4	12	12.3712	2724.62	compute-a-16-136.o2.rc.hms.harvard.edu
223	B. mori	unitigs	4	13	29.4787	2530.87	compute-a-16-151.o2.rc.hms.harvard.edu
224	B. mori	unitigs	4	14	65.55	3269.68	compute-f-17-12.o2.rc.hms.harvard.edu
225	B. mori	unitigs	4	15	84.7167	3734.52	compute-e-16-183.o2.rc.hms.harvard.edu
226	B. mori	unitigs	4	16	85.1167	4558.83	compute-e-16-191.o2.rc.hms.harvard.edu
227	B. mori	unitigs	4	17	75.1167	4912.13	compute-e-16-185.o2.rc.hms.harvard.edu
228	B. mori	unitigs	4	18	74.9667	4971.13	compute-a-16-99.o2.rc.hms.harvard.edu
229	B. mori	unitigs	4	19	56.1063	4393.38	compute-e-16-181.o2.rc.hms.harvard.edu
230	B. mori	unitigs	4	20	76.6	4174.82	compute-a-16-80.o2.rc.hms.harvard.edu
231	B. mori	unitigs	4	21	55.5597	4701.15	compute-f-17-11.o2.rc.hms.harvard.edu
232	B. mori	unitigs	4	22	49.2695	5707.38	compute-e-16-189.o2.rc.hms.harvard.edu
233	B. mori	unitigs	4	23	50.2252	4976.19	compute-a-17-104.o2.rc.hms.harvard.edu
234	B. mori	unitigs	4	24	54.3523	4754.63	compute-a-17-123.o2.rc.hms.harvard.edu
235	B. mori	unitigs	4	25	48.1878	5753.25	compute-f-17-15.o2.rc.hms.harvard.edu
236	B. mori	unitigs	4	26	52.0838	5307.78	compute-a-16-134.o2.rc.hms.harvard.edu
237	B. mori	unitigs	4	27	43.915	5097.22	compute-e-16-185.o2.rc.hms.harvard.edu
238	B. mori	unitigs	4	28	52.5395	5237.65	compute-a-17-63.o2.rc.hms.harvard.edu
239	B. mori	unitigs	4	29	46.6492	5377.69	compute-e-16-183.o2.rc.hms.harvard.edu
240	B. mori	unitigs	4	30	54.4088	5060.36	compute-a-17-76.o2.rc.hms.harvard.edu
241	B. mori	unitigs	4	31	44.3943	5216.42	compute-e-16-181.o2.rc.hms.harvard.edu
242	B. mori	unitigs	4	32	90.95	6846.48	compute-a-17-63.o2.rc.hms.harvard.edu
243	B. mori	simplitigs	1	11	2.28317	106.208	compute-a-16-123.o2.rc.hms.harvard.edu
244	B. mori	simplitigs	1	12	2.85867	356.532	compute-e-16-189.o2.rc.hms.harvard.edu
245	B. mori	simplitigs	1	13	3.52567	1304.33	compute-a-16-145.o2.rc.hms.harvard.edu
246	B. mori	simplitigs	1	14	3.96967	4085.76	compute-e-16-181.o2.rc.hms.harvard.edu
247	B. mori	simplitigs	1	15	5.78217	8279.01	compute-e-16-242.o2.rc.hms.harvard.edu
248	B. mori	simplitigs	1	16	7.1205	9164.03	compute-e-16-186.o2.rc.hms.harvard.edu
249	B. mori	simplitigs	1	17	7.1725	10352.7	compute-e-16-192.o2.rc.hms.harvard.edu
250	B. mori	simplitigs	1	18	11.0583	11039.8	compute-a-17-76.o2.rc.hms.harvard.edu
251	B. mori	simplitigs	1	19	8.72967	11427.6	compute-a-16-111.o2.rc.hms.harvard.edu
252	B. mori	simplitigs	1	20	9.39117	11662.5	compute-a-16-111.o2.rc.hms.harvard.edu
253	B. mori	simplitigs	1	21	10.1137	11824.3	compute-e-16-243.o2.rc.hms.harvard.edu
254	B. mori	simplitigs	1	22	8.38417	11951.1	compute-e-16-241.o2.rc.hms.harvard.edu
255	B. mori	simplitigs	1	23	11.5648	16794.3	compute-a-17-106.o2.rc.hms.harvard.edu
256	B. mori	simplitigs	1	24	9.03617	16794.5	compute-e-16-186.o2.rc.hms.harvard.edu
257	B. mori	simplitigs	1	25	9.47183	16794	compute-e-16-241.o2.rc.hms.harvard.edu
258	B. mori	simplitigs	1	26	9.77667	16794	compute-a-17-127.o2.rc.hms.harvard.edu
259	B. mori	simplitigs	1	27	11.347	16794	compute-a-16-137.o2.rc.hms.harvard.edu
260	B. mori	simplitigs	1	28	12.824	16794	compute-a-16-97.o2.rc.hms.harvard.edu
261	B. mori	simplitigs	1	29	9.9505	16794	compute-e-16-188.o2.rc.hms.harvard.edu
262	B. mori	simplitigs	1	30	14.0667	16794	compute-a-16-162.o2.rc.hms.harvard.edu
263	B. mori	simplitigs	1	31	11.1082	16794	compute-a-16-151.o2.rc.hms.harvard.edu
264	B. mori	simplitigs	1	32	11.272	16794.4	compute-a-17-106.o2.rc.hms.harvard.edu
265	C. elegans	unitigs	1	11	3.75083	1087.53	compute-e-16-190.o2.rc.hms.harvard.edu
266	C. elegans	unitigs	1	12	10.1522	1085.16	compute-e-16-240.o2.rc.hms.harvard.edu
267	C. elegans	unitigs	1	13	25.508	1434.28	compute-f-17-15.o2.rc.hms.harvard.edu
268	C. elegans	unitigs	1	14	37.9647	2688.5	compute-e-16-186.o2.rc.hms.harvard.edu
269	C. elegans	unitigs	1	15	50.5873	3852.88	compute-a-16-63.o2.rc.hms.harvard.edu
270	C. elegans	unitigs	1	16	51.4118	4672.58	compute-f-17-12.o2.rc.hms.harvard.edu
271	C. elegans	unitigs	1	17	46.4972	5173.17	compute-e-16-189.o2.rc.hms.harvard.edu
272	C. elegans	unitigs	1	18	45.3337	5460.51	compute-f-17-16.o2.rc.hms.harvard.edu
273	C. elegans	unitigs	1	19	44.7195	5621.97	compute-e-16-193.o2.rc.hms.harvard.edu
274	C. elegans	unitigs	1	20	42.8797	5714.6	compute-f-17-13.o2.rc.hms.harvard.edu
275	C. elegans	unitigs	1	21	39.0802	5770.85	compute-e-16-184.o2.rc.hms.harvard.edu
276	C. elegans	unitigs	1	22	40.2907	5806.85	compute-e-16-238.o2.rc.hms.harvard.edu
277	C. elegans	unitigs	1	23	41.0473	5831.98	compute-f-17-13.o2.rc.hms.harvard.edu
278	C. elegans	unitigs	1	24	39.1325	5854	compute-e-16-240.o2.rc.hms.harvard.edu
279	C. elegans	unitigs	1	25	39.0137	5870.32	compute-e-16-183.o2.rc.hms.harvard.edu
280	C. elegans	unitigs	1	26	37.6352	5885.67	compute-e-16-183.o2.rc.hms.harvard.edu
281	C. elegans	unitigs	1	27	39.9245	5899.38	compute-e-16-239.o2.rc.hms.harvard.edu
282	C. elegans	unitigs	1	28	36.105	5912.02	compute-e-16-185.o2.rc.hms.harvard.edu
283	C. elegans	unitigs	1	29	39.1495	5922.43	compute-e-16-240.o2.rc.hms.harvard.edu
284	C. elegans	unitigs	1	30	37.8895	5932.52	compute-f-17-16.o2.rc.hms.harvard.edu
285	C. elegans	unitigs	1	31	40.867	5944.57	compute-a-16-44.o2.rc.hms.harvard.edu
286	C. elegans	unitigs	1	32	66.3833	7421.69	compute-f-17-16.o2.rc.hms.harvard.edu
287	C. elegans	unitigs	4	11	2.8965	1305.36	compute-e-16-241.o2.rc.hms.harvard.edu
288	C. elegans	unitigs	4	12	6.929	794.824	compute-e-16-190.o2.rc.hms.harvard.edu
289	C. elegans	unitigs	4	13	16.1045	1317.38	compute-f-17-12.o2.rc.hms.harvard.edu
290	C. elegans	unitigs	4	14	23.8423	1368.92	compute-e-16-182.o2.rc.hms.harvard.edu
291	C. elegans	unitigs	4	15	30.2235	1413.19	compute-f-17-13.o2.rc.hms.harvard.edu
292	C. elegans	unitigs	4	16	25.7492	1692.14	compute-f-17-15.o2.rc.hms.harvard.edu
293	C. elegans	unitigs	4	17	23.2712	1395.92	compute-a-16-77.o2.rc.hms.harvard.edu
294	C. elegans	unitigs	4	18	18.9817	1644.07	compute-f-17-14.o2.rc.hms.harvard.edu
295	C. elegans	unitigs	4	19	15.0468	1666.67	compute-e-16-185.o2.rc.hms.harvard.edu
296	C. elegans	unitigs	4	20	17.0407	1556.31	compute-a-16-142.o2.rc.hms.harvard.edu
297	C. elegans	unitigs	4	21	15.1458	1373.81	compute-a-16-59.o2.rc.hms.harvard.edu
298	C. elegans	unitigs	4	22	12.6582	1592.44	compute-e-16-192.o2.rc.hms.harvard.edu
299	C. elegans	unitigs	4	23	14.575	1478.55	compute-e-16-187.o2.rc.hms.harvard.edu
300	C. elegans	unitigs	4	24	12.9562	1589.05	compute-e-16-239.o2.rc.hms.harvard.edu
301	C. elegans	unitigs	4	25	15.5945	1442.12	compute-a-17-85.o2.rc.hms.harvard.edu
302	C. elegans	unitigs	4	26	13.2192	1748.14	compute-e-16-182.o2.rc.hms.harvard.edu
303	C. elegans	unitigs	4	27	13.6257	1419.24	compute-a-16-59.o2.rc.hms.harvard.edu
304	C. elegans	unitigs	4	28	11.3357	1644.68	compute-e-16-188.o2.rc.hms.harvard.edu
305	C. elegans	unitigs	4	29	13.5453	1433.2	compute-a-16-59.o2.rc.hms.harvard.edu
306	C. elegans	unitigs	4	30	12.896	1701.39	compute-f-17-11.o2.rc.hms.harvard.edu
307	C. elegans	unitigs	4	31	12.3208	1692.06	compute-e-16-240.o2.rc.hms.harvard.edu
308	C. elegans	unitigs	4	32	20.1487	1905.09	compute-e-16-185.o2.rc.hms.harvard.edu
309	C. elegans	simplitigs	1	11	0.648333	105.976	compute-a-17-76.o2.rc.hms.harvard.edu
310	C. elegans	simplitigs	1	12	0.648833	338.612	compute-a-16-111.o2.rc.hms.harvard.edu
311	C. elegans	simplitigs	1	13	1.3015	1009.07	compute-a-16-145.o2.rc.hms.harvard.edu
312	C. elegans	simplitigs	1	14	1.28333	2027.38	compute-e-16-242.o2.rc.hms.harvard.edu
313	C. elegans	simplitigs	1	15	2.0805	2497.71	compute-a-16-79.o2.rc.hms.harvard.edu
314	C. elegans	simplitigs	1	16	2.02983	2906.64	compute-a-16-171.o2.rc.hms.harvard.edu
315	C. elegans	simplitigs	1	17	3.08133	4090.36	compute-e-16-240.o2.rc.hms.harvard.edu
316	C. elegans	simplitigs	1	18	1.856	4091.94	compute-e-16-180.o2.rc.hms.harvard.edu
317	C. elegans	simplitigs	1	19	2.49933	4091.68	compute-a-16-129.o2.rc.hms.harvard.edu
318	C. elegans	simplitigs	1	20	2.32967	4091.14	compute-a-16-151.o2.rc.hms.harvard.edu
319	C. elegans	simplitigs	1	21	2.16517	4091.42	compute-e-16-181.o2.rc.hms.harvard.edu
320	C. elegans	simplitigs	1	22	8.258	4092.32	compute-a-16-104.o2.rc.hms.harvard.edu
321	C. elegans	simplitigs	1	23	2.543	4091.08	compute-f-17-16.o2.rc.hms.harvard.edu
322	C. elegans	simplitigs	1	24	2.4395	4092.9	compute-e-16-185.o2.rc.hms.harvard.edu
323	C. elegans	simplitigs	1	25	2.6615	4101.58	compute-a-17-75.o2.rc.hms.harvard.edu
324	C. elegans	simplitigs	1	26	3.10633	4109.2	compute-e-16-188.o2.rc.hms.harvard.edu
325	C. elegans	simplitigs	1	27	2.60717	4116.02	compute-a-16-151.o2.rc.hms.harvard.edu
326	C. elegans	simplitigs	1	28	2.45467	4122.21	compute-e-16-188.o2.rc.hms.harvard.edu
327	C. elegans	simplitigs	1	29	2.244	4127.92	compute-e-16-242.o2.rc.hms.harvard.edu
328	C. elegans	simplitigs	1	30	2.68417	4133.2	compute-e-16-239.o2.rc.hms.harvard.edu
329	C. elegans	simplitigs	1	31	2.63933	4138.1	compute-a-17-127.o2.rc.hms.harvard.edu
330	C. elegans	simplitigs	1	32	2.45617	4142.69	compute-f-17-09.o2.rc.hms.harvard.edu
331	H. sapiens	unitigs	1	11	48.755	6605.69	compute-a-17-65.o2.rc.hms.harvard.edu
332	H. sapiens	unitigs	1	12	60.1667	6592	compute-a-16-46.o2.rc.hms.harvard.edu
333	H. sapiens	unitigs	1	13	85.2667	6593.99	compute-a-16-38.o2.rc.hms.harvard.edu
334	H. sapiens	unitigs	1	14	179.317	6593.96	compute-a-16-37.o2.rc.hms.harvard.edu
335	H. sapiens	unitigs	1	15	422.367	15331.2	compute-a-16-129.o2.rc.hms.harvard.edu
336	H. sapiens	unitigs	1	16	869.4	31160.3	compute-a-17-81.o2.rc.hms.harvard.edu
337	H. sapiens	unitigs	1	17	1378.73	42610.5	compute-a-16-45.o2.rc.hms.harvard.edu
338	H. sapiens	unitigs	1	18	1288.62	49478.6	compute-f-17-20.o2.rc.hms.harvard.edu
339	H. sapiens	unitigs	1	19	1803.63	51168.7	compute-a-17-107.o2.rc.hms.harvard.edu
340	H. sapiens	unitigs	1	20	1152.55	52269.8	compute-e-16-250.o2.rc.hms.harvard.edu
341	H. sapiens	unitigs	1	21	1162.73	52880.6	compute-a-16-72.o2.rc.hms.harvard.edu
342	H. sapiens	unitigs	1	22	1039.37	53326	compute-f-17-19.o2.rc.hms.harvard.edu
343	H. sapiens	unitigs	1	23	1264.97	53681.7	compute-a-16-153.o2.rc.hms.harvard.edu
344	H. sapiens	unitigs	1	24	1176.95	54000.7	compute-a-16-153.o2.rc.hms.harvard.edu
345	H. sapiens	unitigs	1	25	1172.4	54282.9	compute-a-17-131.o2.rc.hms.harvard.edu
346	H. sapiens	unitigs	1	26	1186.88	54538.5	compute-a-17-117.o2.rc.hms.harvard.edu
347	H. sapiens	unitigs	1	27	1210	54774.4	compute-a-16-135.o2.rc.hms.harvard.edu
348	H. sapiens	unitigs	1	28	1190.97	54989.3	compute-a-16-71.o2.rc.hms.harvard.edu
349	H. sapiens	unitigs	1	29	1295.23	55195.6	compute-a-17-105.o2.rc.hms.harvard.edu
350	H. sapiens	unitigs	1	30	975.75	55377.1	compute-e-16-251.o2.rc.hms.harvard.edu
351	H. sapiens	unitigs	1	31	1201.1	55544.5	compute-a-17-71.o2.rc.hms.harvard.edu
352	H. sapiens	unitigs	1	32	1580.4	35494.5	compute-e-16-212.o2.rc.hms.harvard.edu
353	H. sapiens	unitigs	4	11	43.5007	6605.86	compute-e-16-183.o2.rc.hms.harvard.edu
354	H. sapiens	unitigs	4	12	45.7707	6604.92	compute-e-16-188.o2.rc.hms.harvard.edu
355	H. sapiens	unitigs	4	13	69.45	6605.18	compute-a-16-148.o2.rc.hms.harvard.edu
356	H. sapiens	unitigs	4	14	125.567	6590.41	compute-a-17-134.o2.rc.hms.harvard.edu
357	H. sapiens	unitigs	4	15	273.767	7166.88	compute-a-17-103.o2.rc.hms.harvard.edu
358	H. sapiens	unitigs	4	16	500.5	10563.3	compute-e-16-184.o2.rc.hms.harvard.edu
359	H. sapiens	unitigs	4	17	835.15	13592.8	compute-a-16-95.o2.rc.hms.harvard.edu
360	H. sapiens	unitigs	4	18	850.35	13582.1	compute-a-17-76.o2.rc.hms.harvard.edu
361	H. sapiens	unitigs	4	19	640.017	9564.56	compute-h-17-54.o2.rc.hms.harvard.edu
362	H. sapiens	unitigs	4	20	423.1	13713.9	compute-e-16-181.o2.rc.hms.harvard.edu
363	H. sapiens	unitigs	4	21	454.417	11159.1	compute-a-17-90.o2.rc.hms.harvard.edu
364	H. sapiens	unitigs	4	22	435.1	12520.9	compute-a-17-133.o2.rc.hms.harvard.edu
365	H. sapiens	unitigs	4	23	373.233	13033	compute-e-16-239.o2.rc.hms.harvard.edu
366	H. sapiens	unitigs	4	24	380.3	12106.7	compute-e-16-193.o2.rc.hms.harvard.edu
367	H. sapiens	unitigs	4	25	336.25	13529.2	compute-e-16-188.o2.rc.hms.harvard.edu
368	H. sapiens	unitigs	4	26	370.967	12268.8	compute-e-16-243.o2.rc.hms.harvard.edu
369	H. sapiens	unitigs	4	27	387.617	12148.4	compute-h-17-55.o2.rc.hms.harvard.edu
370	H. sapiens	unitigs	4	28	406.733	11468.2	compute-a-17-78.o2.rc.hms.harvard.edu
371	H. sapiens	unitigs	4	29	383.283	12347.9	compute-f-17-14.o2.rc.hms.harvard.edu
372	H. sapiens	unitigs	4	30	390.883	11829.7	compute-a-16-98.o2.rc.hms.harvard.edu
373	H. sapiens	unitigs	4	31	399.65	10683.1	compute-a-16-89.o2.rc.hms.harvard.edu
374	H. sapiens	unitigs	4	32	568.967	10491.2	compute-e-16-189.o2.rc.hms.harvard.edu
375	H. sapiens	simplitigs	1	11	12.4503	328.288	compute-e-16-186.o2.rc.hms.harvard.edu
376	H. sapiens	simplitigs	1	12	15.9958	575.828	compute-a-16-95.o2.rc.hms.harvard.edu
377	H. sapiens	simplitigs	1	13	19.8605	1541.64	compute-h-17-50.o2.rc.hms.harvard.edu
378	H. sapiens	simplitigs	1	14	23.7128	4977.91	compute-e-16-242.o2.rc.hms.harvard.edu
379	H. sapiens	simplitigs	1	15	30.7772	17022.4	compute-e-16-182.o2.rc.hms.harvard.edu
380	H. sapiens	simplitigs	1	16	48.3462	35075.7	compute-e-16-242.o2.rc.hms.harvard.edu
381	H. sapiens	simplitigs	1	17	72.5	69428.5	compute-h-17-51.o2.rc.hms.harvard.edu
382	H. sapiens	simplitigs	1	18	86.5333	77541.7	compute-h-17-50.o2.rc.hms.harvard.edu
383	H. sapiens	simplitigs	1	19	122.317	85004.1	compute-a-17-127.o2.rc.hms.harvard.edu
384	H. sapiens	simplitigs	1	20	90.4167	88731.9	compute-h-17-51.o2.rc.hms.harvard.edu
385	H. sapiens	simplitigs	1	21	90.15	90767.6	compute-h-17-51.o2.rc.hms.harvard.edu
386	H. sapiens	simplitigs	1	22	85.6833	92099.2	compute-h-17-50.o2.rc.hms.harvard.edu
387	H. sapiens	simplitigs	1	23	96.2833	93124.7	compute-h-17-54.o2.rc.hms.harvard.edu
388	H. sapiens	simplitigs	1	24	100.867	94002.3	compute-h-17-54.o2.rc.hms.harvard.edu
389	H. sapiens	simplitigs	1	25	89.2167	94787.2	compute-h-17-54.o2.rc.hms.harvard.edu
390	H. sapiens	simplitigs	1	26	122.383	95509.2	compute-a-17-111.o2.rc.hms.harvard.edu
391	H. sapiens	simplitigs	1	27	120.7	96180.2	compute-e-16-188.o2.rc.hms.harvard.edu
392	H. sapiens	simplitigs	1	28	113.983	96808.8	compute-e-16-243.o2.rc.hms.harvard.edu
393	H. sapiens	simplitigs	1	29	97.4	97396	compute-h-17-50.o2.rc.hms.harvard.edu
394	H. sapiens	simplitigs	1	30	142.733	97953.1	compute-a-17-132.o2.rc.hms.harvard.edu
395	H. sapiens	simplitigs	1	31	115.267	98477.9	compute-a-16-123.o2.rc.hms.harvard.edu
396	H. sapiens	simplitigs	1	32	132.233	98975.3	compute-a-17-122.o2.rc.hms.harvard.edu

### Sheet: b) Hardware
Hardware specification
Specification of the hardware on individual nodes of the HMS O2 cluster (adapted from https://wiki.rc.hms.harvard.edu/display/O2/O2+HPC+Cluster+and+Computing+Nodes+Hardware).
	Nodes	Vendor ID	Model name	Cache size
1	Compute-a-[16,17] CPU	GenuineIntel	Intel(R) Xeon(R) CPU E5-2683 v4 @ 2.10GHz	40960 KB
2	Compute-e-16 CPU	GenuineIntel	Intel(R) Xeon(R) CPU E5-2697 v3 @ 2.60GHz	35840 KB
3	Compute-f-16 CPU	GenuineIntel	Intel(R) Xeon(R) CPU E5-2680 v2 @ 2.80GHz	25600 KB
4	Compute-h-16 CPU	GenuineIntel	Intel(R) Xeon(R) CPU E5-2680 0 @ 2.70GHz or Intel(R) Xeon(R) CPU E5-2640 0 @ 2.50GHz	20480 KB or 15360 KB
5	Compute-g-16 CPU	GenuineIntel	Intel(R) Xeon(R) CPU E5-2680 v3 @ 2.50GHz or Intel(R) Xeon(R) CPU E5-2650 v3 @ 2.30GHz or Intel(R) Xeon(R) Gold 6130 CPU @ 2.10GHz	30720 KB or 25600 KB
