## Additional File 3 for "Simplitigs as an efficient and scalable representation of de Bruijn graphs"

### Sheet: a) gc18
gc18
Neisseria gonorrhoeae, k=18
	k	genomes	kmers	unitigs NS	unitigs CL	simplitigs NS	simplitigs CL	NS reduction ratio	CL reduction ratio
1	18	1	2081400	17754	2383218	3659	2143603	4.85215	1.11178
2	18	2	2128883	23000	2519883	5314	2219221	4.32819	1.13548
3	18	3	2130923	23327	2527482	5415	2222978	4.30785	1.13698
4	18	4	2134237	23892	2540401	5598	2229403	4.26795	1.1395
5	18	5	2135258	24085	2544703	5660	2231478	4.2553	1.14037
6	18	6	2149243	26146	2593725	6309	2256496	4.14424	1.14945
7	18	7	2149404	26187	2594583	6319	2256827	4.14417	1.14966
8	18	8	2266279	36810	2892049	9654	2430397	3.81293	1.18995
9	18	9	2308958	42316	3028330	11377	2502367	3.71943	1.21019
10	18	10	2328144	44840	3090424	12153	2534745	3.68962	1.21922
11	18	15	2387082	53711	3300169	14962	2641436	3.58983	1.24938
12	18	20	2401970	55966	3353392	15664	2668258	3.57291	1.25677
13	18	25	2445594	61108	3484430	17298	2739660	3.53266	1.27185
14	18	30	2450777	61875	3502652	17541	2748974	3.52745	1.27417
15	18	35	2470618	64283	3563429	18307	2781837	3.51139	1.28096
16	18	40	2473917	64864	3576605	18490	2788247	3.50806	1.28274
17	18	45	2478756	65657	3594925	18740	2797336	3.50358	1.28512
18	18	50	2505549	69872	3693373	20077	2846858	3.4802	1.29735
19	18	55	2506839	70125	3698964	20158	2849525	3.47877	1.2981
20	18	60	2510627	70811	3714414	20376	2857019	3.47522	1.3001
21	18	65	2516874	71888	3738970	20724	2869182	3.46883	1.30315
22	18	70	2549914	76832	3856058	22287	2928793	3.44739	1.3166
23	18	75	2557403	78184	3886531	22728	2943779	3.43999	1.32025
24	18	80	2563774	79342	3912588	23095	2956389	3.43546	1.32343
25	18	85	2571295	80278	3936021	23377	2968704	3.43406	1.32584
26	18	90	2575652	81011	3952839	23608	2976988	3.43151	1.3278
27	18	95	2578306	81451	3962973	23745	2981971	3.43024	1.32898
28	18	100	2580738	81877	3972647	23877	2986647	3.42912	1.33014
29	18	120	2600551	84762	4041505	24759	3021454	3.42348	1.3376
30	18	140	2605382	85700	4062282	25064	3031470	3.41925	1.34004
31	18	150	2613305	87221	4096062	25536	3047417	3.41561	1.34411
32	18	160	2638225	90908	4183661	26680	3091785	3.40735	1.35315
33	18	180	2648407	92206	4215909	27083	3108818	3.40457	1.35611
34	18	200	2670895	95618	4296401	28154	3149513	3.39625	1.36415
35	18	220	2673824	96198	4309190	28337	3155553	3.39478	1.36559
36	18	240	2678850	97082	4329244	28615	3165305	3.3927	1.36772
37	18	250	2720339	103874	4486197	30703	3242290	3.38319	1.38365
38	18	260	2782114	109316	4640486	32397	3332863	3.37426	1.39234
39	18	280	2814436	114162	4755190	33905	3390821	3.36711	1.40237
40	18	300	2838678	118448	4852294	35239	3437741	3.36128	1.41148
41	18	320	2874138	124982	4998832	37304	3508306	3.35036	1.42486
42	18	340	2891757	127753	5063558	38166	3540579	3.3473	1.43015
43	18	350	2907093	130499	5125576	39036	3570705	3.34304	1.43545
44	18	360	2922102	132871	5180909	39775	3598277	3.34057	1.43983
45	18	380	2949911	137791	5292358	41306	3652113	3.33586	1.44912
46	18	400	2959055	139249	5326288	41761	3668992	3.33443	1.4517
47	18	420	2965167	140158	5347853	42048	3679983	3.33329	1.45323
48	18	440	3006384	145356	5477436	43666	3748706	3.32881	1.46115
49	18	450	3013219	146714	5507357	44096	3762851	3.32715	1.46361
50	18	460	3033122	148742	5561736	44721	3793379	3.326	1.46617
51	18	480	3053355	152011	5637542	45735	3830850	3.32373	1.47162
52	18	500	3065753	154364	5689941	46455	3855488	3.32287	1.4758
53	18	520	3082147	157098	5752813	47307	3886366	3.32082	1.48026
54	18	540	3091737	158887	5792816	47868	3905493	3.31927	1.48325
55	18	550	3102347	160280	5827107	48297	3923396	3.31863	1.48522
56	18	560	3109738	161451	5854405	48665	3937043	3.3176	1.48701
57	18	580	3120809	163170	5894699	49189	3957022	3.31721	1.48968
58	18	600	3141763	166201	5967180	50133	3994024	3.3152	1.49403
59	18	650	3156877	168818	6026783	50934	4022755	3.31445	1.49817
60	18	700	3177063	172005	6101148	51918	4059669	3.31301	1.50287
61	18	750	3189492	174223	6151283	52621	4084049	3.3109	1.50617
62	18	800	3230036	179179	6276079	54137	4150365	3.30973	1.51218
63	18	850	3254837	183429	6373130	55442	4197351	3.30848	1.51837
64	18	900	3272385	185549	6426718	56106	4226187	3.30712	1.52069
65	18	950	3291405	188516	6496177	57038	4261051	3.30509	1.52455
66	18	1000	3301267	189977	6530876	57489	4278580	3.30458	1.52641
67	18	1050	3339013	195525	6662938	59216	4345685	3.30189	1.53323
68	18	1100	3358776	198761	6737713	60211	4382363	3.30107	1.53746
69	18	1102	3360103	198982	6742797	60279	4384846	3.30102	1.53775

### Sheet: b) gc31
gc31
Neisseria gonorrhoeae, k=31
	k	genomes	kmers	unitigs NS	unitigs CL	simplitigs NS	simplitigs CL	NS reduction ratio	CL reduction ratio
1	31	1	2106588	2907	2193798	911	2133918	3.191	1.02806
2	31	2	2174519	7177	2389829	2310	2243819	3.10693	1.06507
3	31	3	2177966	7491	2402696	2416	2250446	3.10058	1.06765
4	31	4	2184032	8135	2428082	2622	2262692	3.10259	1.07309
5	31	5	2186010	8366	2436990	2700	2267010	3.09852	1.07498
6	31	6	2208543	10253	2516133	3319	2308113	3.08918	1.09013
7	31	7	2208966	10314	2518386	3340	2309166	3.08802	1.0906
8	31	8	2368916	19818	2963456	6462	2562776	3.06685	1.15635
9	31	9	2433288	24480	3167688	7993	2673078	3.06268	1.18503
10	31	10	2462187	26485	3256737	8644	2721507	3.06398	1.19667
11	31	15	2559732	35249	3617202	11537	2905842	3.0553	1.2448
12	31	20	2584139	37415	3706589	12249	2951609	3.05454	1.25579
13	31	25	2650193	42501	3925223	13925	3067943	3.05214	1.27943
14	31	30	2658362	43122	3952022	14129	3082232	3.05202	1.28219
15	31	35	2688773	45526	4054553	14913	3136163	3.05277	1.29284
16	31	40	2694732	46152	4079292	15118	3148272	3.05278	1.29572
17	31	45	2702916	46904	4110036	15372	3164076	3.05126	1.29897
18	31	50	2748211	51141	4282441	16763	3251101	3.05083	1.31723
19	31	55	2750820	51485	4295370	16874	3257040	3.05114	1.3188
20	31	60	2757874	52270	4325974	17133	3271864	3.05084	1.32217
21	31	65	2769133	53458	4372873	17529	3295003	3.04969	1.32712
22	31	70	2824014	58453	4577604	19170	3399114	3.04919	1.34671
23	31	75	2837713	59879	4634083	19640	3426913	3.04883	1.35226
24	31	80	2849650	61212	4686010	20077	3451960	3.04886	1.35749
25	31	85	2860719	61940	4718919	20314	3470139	3.04913	1.35986
26	31	90	2868430	62689	4749100	20558	3485170	3.04937	1.36266
27	31	95	2872850	63084	4765370	20686	3493430	3.0496	1.36409
28	31	100	2877067	63457	4780777	20807	3501277	3.04979	1.36544
29	31	120	2908843	66130	4892743	21694	3559663	3.04831	1.3745
30	31	140	2918245	67269	4936315	22068	3580285	3.04826	1.37875
31	31	150	2933174	68919	5000744	22607	3611384	3.04857	1.38472
32	31	160	2973578	72309	5142848	23719	3685148	3.04857	1.39556
33	31	180	2989532	73667	5199542	24168	3714572	3.04812	1.39977
34	31	200	3027790	77406	5349970	25387	3789400	3.04904	1.41183
35	31	220	3033584	78114	5377004	25625	3802334	3.04835	1.41413
36	31	240	3042506	79015	5412956	25926	3820286	3.04771	1.4169
37	31	250	3114412	86042	5695672	28238	3961552	3.04703	1.43774
38	31	260	3200555	91684	5951075	30079	4102925	3.04811	1.45045
39	31	280	3253746	96355	6144396	31615	4202196	3.04776	1.46219
40	31	300	3297442	100768	6320482	33058	4289182	3.04822	1.47359
41	31	320	3363318	107848	6598758	35371	4424448	3.04905	1.49143
42	31	340	3393073	110524	6708793	36239	4480243	3.04986	1.49742
43	31	350	3420895	113449	6824365	37202	4536955	3.04954	1.50417
44	31	360	3446437	115783	6919927	37968	4585477	3.04949	1.5091
45	31	380	3496715	120990	7126415	39673	4686905	3.04968	1.52049
46	31	400	3512435	122485	7186985	40168	4717475	3.04932	1.52348
47	31	420	3522704	123423	7225394	40473	4736894	3.04951	1.52534
48	31	440	3587681	128950	7456181	42281	4856111	3.04983	1.53542
49	31	450	3600828	130426	7513608	42769	4883898	3.04955	1.53844
50	31	460	3629131	132320	7598731	43403	4931220	3.04864	1.54094
51	31	480	3663787	135489	7728457	44437	4996896	3.04901	1.54665
52	31	500	3687459	138045	7828809	45274	5045678	3.0491	1.55159
53	31	520	3716225	140869	7942295	46197	5102134	3.04931	1.55666
54	31	540	3734398	142863	8020288	46845	5139747	3.0497	1.56044
55	31	550	3750407	143974	8069627	47207	5166616	3.04984	1.56188
56	31	560	3762868	145093	8115658	47578	5190207	3.04958	1.56365
57	31	580	3781239	146705	8182389	48098	5224178	3.05013	1.56625
58	31	600	3816047	149809	8310317	49115	5289496	3.05017	1.5711
59	31	650	3843658	152631	8422588	50036	5344737	3.05042	1.57587
60	31	700	3878527	155972	8557687	51128	5412366	3.05062	1.58114
61	31	750	3901891	158436	8654971	51937	5460000	3.05054	1.58516
62	31	800	3962121	162496	8837001	53256	5559800	3.05122	1.58945
63	31	850	4006201	166827	9011011	54674	5646420	3.0513	1.59588
64	31	900	4032632	168771	9095762	55313	5692021	3.0512	1.59798
65	31	950	4064438	171585	9211988	56250	5751937	3.0504	1.60155
66	31	1000	4080520	172935	9268570	56695	5781369	3.05027	1.60318
67	31	1050	4142538	178315	9491988	58446	5895917	3.05094	1.60993
68	31	1100	4176846	181519	9622416	59484	5961365	3.05156	1.61413
69	31	1102	4179243	181757	9631953	59558	5965982	3.05176	1.61448

### Sheet: c) sp18
sp18
Streptococcus pneumoniae, k=18
	k	genomes	kmers	unitigs NS	unitigs CL	simplitigs NS	simplitigs CL	NS reduction ratio	CL reduction ratio
1	18	1	2017070	7108	2137906	1676	2045562	4.24105	1.04514
2	18	2	2337159	30050	2848009	8926	2488901	3.36657	1.14428
3	18	3	2622430	53913	3538951	16453	2902131	3.27679	1.21943
4	18	4	2794283	72406	4025185	22296	3173315	3.24749	1.26845
5	18	5	3003354	89129	4518547	27468	3470310	3.24483	1.30206
6	18	6	3213725	103184	4967853	31798	3754291	3.24498	1.32325
7	18	7	3327985	114385	5272530	35286	3927847	3.24165	1.34235
8	18	8	3467044	124263	5579515	38327	4118603	3.24218	1.35471
9	18	9	3580595	132483	5832806	40848	4275011	3.24332	1.3644
10	18	10	3664756	140957	6061025	43465	4403661	3.243	1.37636
11	18	15	3903619	164818	6705525	50772	4766743	3.24624	1.40673
12	18	20	4122848	186996	7301780	57591	5101895	3.24697	1.43119
13	18	25	4288257	204483	7764468	62992	5359121	3.24617	1.44883
14	18	30	4392436	215136	8049748	66244	5518584	3.24763	1.45866
15	18	35	4455134	223086	8247596	68680	5622694	3.24819	1.46684
16	18	40	4494744	227070	8354934	69893	5682925	3.24882	1.47018
17	18	45	4552500	234301	8535617	72113	5778421	3.24908	1.47715
18	18	50	4596235	239583	8669146	73716	5849407	3.25008	1.48206
19	18	55	4738469	249964	8987857	76880	6045429	3.25135	1.48672
20	18	60	4802232	257267	9175771	79090	6146762	3.25284	1.49278
21	18	65	4863632	264195	9354947	81147	6243131	3.25576	1.49844
22	18	70	4972887	274372	9637211	84199	6404270	3.25861	1.50481
23	18	75	5061791	285151	9909358	87431	6548118	3.26144	1.51331
24	18	80	5100487	288336	10002199	88399	6603270	3.26176	1.51473
25	18	85	5102962	288797	10012511	88542	6608176	3.2617	1.51517
26	18	90	5523972	320477	10972081	97872	7187796	3.27445	1.52649
27	18	95	5565938	325363	11097109	99361	7255075	3.27455	1.52957
28	18	100	5638284	332991	11299131	101635	7366079	3.27634	1.53394
29	18	120	5904456	362115	12060411	110363	7780627	3.28113	1.55006
30	18	140	6140756	385843	12700087	117333	8135417	3.28844	1.56109
31	18	150	6206344	394471	12912351	119974	8245902	3.28797	1.56591
32	18	160	6315304	407188	13237500	123767	8419343	3.28996	1.57227
33	18	180	6479285	424364	13693473	128899	8670568	3.29222	1.57931
34	18	200	6513263	429839	13820526	130573	8733004	3.29194	1.58256
35	18	220	6599507	440850	14093957	133864	8875195	3.29327	1.58802
36	18	240	6638618	446398	14227384	135551	8942985	3.29321	1.5909
37	18	250	6694416	453735	14407911	137759	9036319	3.29369	1.59444
38	18	260	6738452	458770	14537542	139266	9105974	3.2942	1.59648
39	18	280	6773363	464136	14663675	140876	9168255	3.29464	1.5994
40	18	300	6795340	467784	14747668	142001	9209357	3.29423	1.60138
41	18	320	6832119	472793	14869600	143496	9271551	3.29482	1.60379
42	18	340	6880763	479427	15031022	145497	9354212	3.2951	1.60687
43	18	350	6897587	482219	15095310	146349	9385520	3.29499	1.60836
44	18	360	6920246	485702	15177180	147406	9426148	3.29499	1.61011
45	18	380	6943360	489322	15261834	148505	9467945	3.29499	1.61195
46	18	400	6967757	493080	15350117	149639	9511620	3.29513	1.61383
47	18	420	6993996	497121	15445053	150859	9558599	3.29527	1.61583
48	18	440	7035616	503460	15594436	152752	9632400	3.29593	1.61896
49	18	450	7045909	504969	15630382	153217	9650598	3.29578	1.61963
50	18	460	7087900	510366	15764122	154785	9719245	3.29726	1.62195
51	18	480	7119579	515189	15877792	156257	9775948	3.29706	1.62417
52	18	500	7194889	522492	16077253	158413	9887910	3.29829	1.62595
53	18	520	7227684	527110	16188554	159796	9944216	3.29864	1.62794
54	18	540	7274043	529927	16282802	160614	10004481	3.29938	1.62755
55	18	550	7281811	530957	16308080	160930	10017621	3.2993	1.62794
56	18	560	7292070	532614	16346508	161434	10036448	3.29927	1.62871
57	18	580	7313522	536363	16431693	162568	10077178	3.29931	1.63058
58	18	600	7362982	542622	16587556	164415	10158037	3.30032	1.63295
59	18	616	7372346	544302	16625480	164948	10176462	3.29984	1.63372

### Sheet: d) sp31
sp31
Streptococcus pneumoniae, k=31
	k	genomes	kmers	unitigs NS	unitigs CL	simplitigs NS	simplitigs CL	NS reduction ratio	CL reduction ratio
1	31	1	2031723	2246	2099103	721	2053353	3.11512	1.02228
2	31	2	2440216	20726	3061996	6830	2645116	3.03455	1.1576
3	31	3	2816478	39871	4012608	13152	3211038	3.03155	1.24963
4	31	4	3064248	56266	4752228	18555	3620898	3.03239	1.31244
5	31	5	3338112	69700	5429112	22983	4027602	3.03268	1.34798
6	31	6	3603254	81426	6046034	26832	4408214	3.03466	1.37154
7	31	7	3763558	91482	6508018	30132	4667518	3.03604	1.39432
8	31	8	3942615	99957	6941325	32924	4930335	3.03599	1.40788
9	31	9	4089254	107213	7305644	35311	5148584	3.03625	1.41896
10	31	10	4209781	115274	7668001	37966	5348761	3.03624	1.4336
11	31	15	4546809	136129	8630679	44816	5891289	3.03751	1.46499
12	31	20	4859957	156473	9554147	51484	6404477	3.03925	1.49179
13	31	25	5098477	172432	10271437	56704	6799597	3.04091	1.51059
14	31	30	5249157	182837	10734267	60107	7052367	3.04186	1.52208
15	31	35	5346890	190464	11060810	62629	7225760	3.04115	1.53075
16	31	40	5402842	193881	11219272	63751	7315372	3.04122	1.53366
17	31	45	5492515	200905	11519665	66044	7473835	3.04199	1.54133
18	31	50	5558520	205791	11732250	67631	7587450	3.04285	1.54627
19	31	55	5744187	215331	12204117	70739	7866357	3.04402	1.55143
20	31	60	5838802	221874	12495022	72879	8025172	3.04442	1.55698
21	31	65	5927186	227271	12745316	74647	8166596	3.04461	1.56066
22	31	70	6080201	236769	13183271	77777	8413511	3.0442	1.56692
23	31	75	6213754	246097	13596664	80831	8638684	3.04459	1.57393
24	31	80	6266254	249083	13738744	81795	8720104	3.04521	1.57553
25	31	85	6271107	249663	13760997	81982	8730567	3.04534	1.57619
26	31	90	6810519	273418	15013059	89715	9501969	3.04763	1.57999
27	31	95	6874928	278436	15228008	91361	9615758	3.04765	1.58365
28	31	100	6978592	285104	15531712	93537	9784702	3.04803	1.58735
29	31	120	7370715	312826	16755495	102572	10447875	3.04982	1.60372
30	31	140	7704776	333301	17703806	109248	10982215	3.05087	1.61204
31	31	150	7807825	341339	18047995	111875	11164074	3.05107	1.61661
32	31	160	7970869	352911	18558199	115658	11440608	3.05133	1.62213
33	31	180	8204642	367506	19229822	120447	11818051	3.05118	1.62716
34	31	200	8264698	373468	19468738	122410	11936997	3.05096	1.63096
35	31	220	8398167	383445	19901517	125650	12167666	3.05169	1.63561
36	31	240	8463286	389292	20142046	127578	12290625	3.0514	1.63881
37	31	250	8552118	396480	20446518	129908	12449357	3.05201	1.64238
38	31	260	8617695	401087	20650305	131391	12559424	3.05262	1.64421
39	31	280	8677992	406769	20881062	133256	12675671	3.05254	1.64733
40	31	300	8717100	410626	21035880	134509	12752369	3.05278	1.64957
41	31	320	8777490	415999	21257460	136249	12864959	3.05323	1.65235
42	31	340	8854873	422109	21518143	138241	13002102	3.05343	1.65497
43	31	350	8884345	424804	21628465	139134	13058364	3.0532	1.65629
44	31	360	8923520	428652	21783080	140387	13135129	3.05336	1.65838
45	31	380	8963118	432255	21930768	141566	13210097	3.05338	1.66015
46	31	400	9005354	436266	22093334	142890	13292053	3.05316	1.66215
47	31	420	9050155	440279	22258525	144203	13376244	3.05319	1.66403
48	31	440	9119590	446047	22501000	146090	13502289	3.05323	1.66646
49	31	450	9136917	447628	22565757	146610	13535216	3.05319	1.66719
50	31	460	9200981	452135	22765031	148085	13643530	3.05321	1.66856
51	31	480	9253902	456665	22953852	149570	13741001	3.05319	1.67046
52	31	500	9360544	463390	23262244	151772	13913703	3.0532	1.67189
53	31	520	9413944	467884	23450464	153231	14010873	3.05346	1.67373
54	31	540	9470771	469993	23570561	153923	14088460	3.05343	1.67304
55	31	550	9483141	470978	23612481	154239	14110310	3.05356	1.67342
56	31	560	9500547	472539	23676717	154741	14142776	3.05374	1.67412
57	31	580	9540004	476598	23837944	156052	14221563	3.0541	1.67618
58	31	600	9617386	482711	24098716	158045	14358735	3.05426	1.67833
59	31	616	9634685	484504	24169805	158636	14393764	3.05419	1.67919
