## Additional File 4 for "Simplitigs as an efficient and scalable representation of de Bruijn graphs"

### Sheet: a) Simplitigs
Simplitigs
Characteristics of the N. gonorrhoeae pan-genome simplitigs and unitigs
	k	method	NS	CL	NS rel_impr_asm	NS rel_impr_uni	NS rel_impr_sim	CL rel_impr_asm	CL rel_impr_uni	CL rel_impr_sim
1	19	assemblies	79.677	2362.37	1	2.39056	0.752752	1	0.00290229	0.00190798
2	19	unitigs	190.473	6.85627	0.418311	1	0.314885	344.556	1	0.657404
3	19	simplitigs	59.977	4.50734	1.32846	3.17577	1	524.116	1.52113	1
4	23	assemblies	79.677	2362.37	1	2.26349	0.736812	1	0.0032382	0.0021054
5	23	unitigs	180.348	7.64982	0.441796	1	0.325521	308.813	1	0.650175
6	23	simplitigs	58.707	4.97372	1.3572	3.072	1	474.97	1.53805	1
7	27	assemblies	79.677	2362.37	1	2.25704	0.73385	1	0.00364295	0.00230724
8	27	unitigs	179.834	8.60599	0.443059	1	0.325139	274.503	1	0.633344
9	27	simplitigs	58.471	5.45055	1.36268	3.07561	1	433.418	1.57892	1
10	31	assemblies	79.677	2362.37	1	2.28117	0.747556	1	0.00407725	0.00252549
11	31	unitigs	181.757	9.63195	0.438371	1	0.327707	245.264	1	0.61941
12	31	simplitigs	59.563	5.96613	1.33769	3.05151	1	395.963	1.61444	1

### Sheet: b) Performance
Performance
Memory footprint, index loading time and time to query 10 million k-mers using BWA for the N. gonorrhoeae pan-genome
	k	method	loading [s]	matching [s]	memory [MB]	matching rel_impr_asm	matching rel_impr_uni	matching rel_impr_sim	memory rel_impr_asm	memory rel_impr_uni	memory rel_impr_sim
1	19	assemblies	1.303	11145.6	3550.97	1	0.00278514	0.00202035	1	0.0103814	0.003457
2	19	unitigs	0.514	31.042	36.864	359.048	1	0.725404	96.3263	1	0.333
3	19	simplitigs	0.043	22.518	12.2757	494.963	1.37854	1	289.268	3.003	1
4	23	assemblies	1.309	10328.4	3550.87	1	0.00325578	0.00229319	1	0.0102929	0.00358514
5	23	unitigs	0.483	33.627	36.5486	307.147	1	0.704345	97.1547	1	0.348313
6	23	simplitigs	0.042	23.685	12.7304	436.074	1.41976	1	278.929	2.87098	1
7	27	assemblies	1.337	9787.87	3550.95	1	0.00372522	0.00261599	1	0.0106814	0.0038273
8	27	unitigs	0.483	36.462	37.929	268.44	1	0.702238	93.621	1	0.358315
9	27	simplitigs	0.043	25.605	13.5905	382.264	1.42402	1	261.281	2.79084	1
10	31	assemblies	1.321	9461.15	3550.88	1	0.00420668	0.00290758	1	0.0111649	0.00406845
11	31	unitigs	0.484	39.8	39.6452	237.717	1	0.691181	89.5666	1	0.364397
12	31	simplitigs	0.044	27.509	14.4466	343.929	1.4468	1	245.794	2.74426	1
